# Mesenchymal *Igf2* is a major paracrine regulator of pancreatic growth and function

**DOI:** 10.1101/714121

**Authors:** Constanze M. Hammerle, Ionel Sandovici, Gemma V. Brierley, Nicola M. Smith, Warren E. Zimmer, Ilona Zvetkova, Haydn M. Prosser, Yoichi Sekita, Brian Y.H. Lam, Marcella Ma, Wendy N. Cooper, Antonio Vidal-Puig, Susan E. Ozanne, Gema Medina-Gómez, Miguel Constância

## Abstract

The genetic mechanisms that determine the size of the adult pancreas are poorly understood. Here we demonstrate that many imprinted genes are highly expressed in the pancreatic mesenchyme, and explore the role of *Igf2 in-vivo*. Mesenchyme-specific *Igf2* deletion results in acinar and beta-cell hypoplasia, postnatal whole-body growth restriction and maternal glucose intolerance during pregnancy. Surprisingly, mesenchymal mass is unaffected, suggesting that the mesenchyme is a developmental reservoir of IGF2 used for paracrine signalling. The unique actions of mesenchymal IGF2 are demonstrated by the absence of phenotypes upon *Igf2* deletion in the developing pancreatic epithelium. Furthermore, increased IGF2 activity specifically in the mesenchyme, through *Igf2* loss-of-imprinting or *Igf2r* deletion, leads to pancreatic acinar overgrowth. *Ex-vivo* exposure of primary acinar cells to exogenous IGF2 increases cell proliferation and amylase production through AKT signalling. We propose that mesenchymal *Igf2*, and perhaps other imprinted genes, are key developmental regulators of adult pancreas size and function.
