## Supplementary Data 3 for "Mesenchymal *Igf2* is a major paracrine regulator of pancreatic growth and function"

### Sheet: Genes >1.5 fold, q<0.05
gene_id	gene	locus	value_1 (WT_mes)	value_2 (KO_mes)	value_1 (WT_mes)	value_2 (KO_mes)	KO_mes/WT_mes	p_value	q_value
ENSMUSG00000093744	Gm20675	14:67232436-67233129	WT+	KO+	3.87302	0	0	0.0006	0.00473773
ENSMUSG00000024546	4930546C10Rik	18:68944632-68950141	WT+	KO+	2.8224	0	0	0.00065	0.00508332
ENSMUSG00000088115	7SK	3:24718715-24718981	WT+	KO+	3.50702	0	0	0.00685	0.0380342
ENSMUSG00000092770	Mirlet7a-2	9:41536715-41536811	WT+	KO+	194.971	0	0	0.008	0.0432092
ENSMUSG00000078020	AL805935.1	X:112893733-112893825	WT+	KO+	205.061	0	0	0.0083	0.0444986
ENSMUSG00000048583	Igf2	7:142650765-142670356	WT+	KO+	4961.89	79.0228	-62.7906	5e-05	0.000502486
ENSMUSG00000030935	Acsm3	7:119760922-119848943	WT+	KO+	3.36388	0.153716	-21.8837	0.00055	0.00438688
ENSMUSG00000002699	Lcp2	11:33629338-34098554	WT+	KO+	3.37498	0.300412	-11.2345	0.0051	0.0296954
ENSMUSG00000000308	Ckmt1	2:121357713-121387168	WT+	KO+	3.18264	0.321357	-9.90375	0.0001	0.000954812
ENSMUSG00000004266	Ptpn6	6:124720706-124738714	WT+	KO+	2.56759	0.320831	-8.00294	0.0003	0.00256163
ENSMUSG00000037962	Fam101a	5:125003446-125012547	WT+	KO+	2.10172	0.315864	-6.65388	0.0044	0.0262459
ENSMUSG00000024201	Kdm4b	17:56326061-56402870	WT+	KO+	30.3963	4.99218	-6.08878	0.0002	0.00178703
ENSMUSG00000004113	Cacna1b	2:24603886-24763152	WT+	KO+	3.14511	0.71524	-4.39728	0.0081	0.0436631
ENSMUSG00000031860	Pbx4	8:69832623-69873163	WT+	KO+	7.67647	1.86782	-4.10986	0.00045	0.00367212
ENSMUSG00000048416	Mlf1	3:67365460-67400003	WT+	KO+	6.41235	1.6341	-3.92409	0.0003	0.00256163
ENSMUSG00000048004	Tmem196	12:119945961-120018706	WT+	KO+	3.41592	0.887823	-3.84752	0.00815	0.0438614
ENSMUSG00000040694	Apobec2	17:48419230-48432728	WT+	KO+	2.38032	0.64009	-3.71873	0.00785	0.0425548
ENSMUSG00000060579	Fhit	14:9550091-11162035	WT+	KO+	4.19522	1.17146	-3.58119	0.00735	0.040293
ENSMUSG00000022325	Pop1	15:34495303-34530648	WT+	KO+	8.27408	2.45807	-3.36609	0.00135	0.00955826
ENSMUSG00000021194	Chga	12:102554968-102565027	WT+	KO+	1.9264	0.585768	-3.28867	0.0072	0.0396109
ENSMUSG00000043572	Pars2	4:106651068-106655282	WT+	KO+	4.00646	1.21829	-3.28859	0.006	0.0340051
ENSMUSG00000021367	Edn1	13:42301269-42307989	WT+	KO+	1.92244	0.587489	-3.2723	0.0067	0.0373105
ENSMUSG00000070371	Prss36	7:127932637-127946725	WT+	KO+	5.15342	1.57917	-3.26337	0.0074	0.0405265
ENSMUSG00000045790	Ccdc149	5:52374650-52471543	WT+	KO+	2.39972	0.762171	-3.14853	0.0005	0.00403376
ENSMUSG00000022558	Heatr7a	15:76380260-76477269	WT+	KO+	26.5933	9.51215	-2.79572	0.00775	0.0421134
ENSMUSG00000030499	Kctd15	7:34639013-34660416	WT+	KO+	20.4022	7.62658	-2.67514	5e-05	0.000502486
ENSMUSG00000040666	Sh3bgr	16:96200469-96228933	WT+	KO+	26.6834	10.0073	-2.66639	0.0035	0.0216181
ENSMUSG00000026123	Plekhb2	1:34849975-34879580	WT+	KO+	5.17072	2.04	-2.53467	0.0011	0.00801026
ENSMUSG00000037541	Shank2	7:144001927-144424494	WT+	KO+	3.50506	1.39844	-2.50641	0.00105	0.0076968
ENSMUSG00000026414	Tnnt2	1:135836385-135852260	WT+	KO+	43.2318	17.4	-2.48459	5e-05	0.000502486
ENSMUSG00000000215	Ins2	7:142678655-142699510	WT+	KO+	47.825	19.4486	-2.45905	0.0032	0.0200097
ENSMUSG00000048138	Dmrt2	19:25672419-25679010	WT+	KO+	1.978	0.80721	-2.45042	0.00855	0.0456363
ENSMUSG00000020357	Flt4	11:49609262-49652739	WT+	KO+	2.85946	1.20368	-2.3756	0.0001	0.000954812
ENSMUSG00000032291	Crabp1	9:54764747-54773110	WT+	KO+	12.6739	5.35261	-2.3678	0.00275	0.0175886
ENSMUSG00000032420	Nt5e	9:88327608-88372089	WT+	KO+	2.41154	1.01992	-2.36444	0.0011	0.00801026
ENSMUSG00000006221	Hspb7	4:141420778-141425311	WT+	KO+	7.26571	3.08272	-2.35692	5e-05	0.000502486
ENSMUSG00000038132	Rbm24	13:46418299-46431090	WT+	KO+	4.15252	1.77447	-2.34015	0.0003	0.00256163
ENSMUSG00000074766	Ism1	2:139678177-139758581	WT+	KO+	3.9183	1.68183	-2.32978	0.00075	0.00575214
ENSMUSG00000021098	4930447C04Rik	12:72881108-72965866	WT+	KO+	20.517	8.86368	-2.31473	0.0049	0.0287288
ENSMUSG00000020646	Mboat2	12:24831598-24960301	WT+	KO+	3.22057	1.39308	-2.31183	0.0016	0.0110744
ENSMUSG00000097578	AC160538.1	15:89211558-89215012	WT+	KO+	3.27147	1.45682	-2.24562	0.003	0.0189503
ENSMUSG00000035105	Egln3	12:54178980-54203860	WT+	KO+	6.87473	3.07455	-2.23601	0.00045	0.00367212
ENSMUSG00000049422	Chchd10	10:75935572-75940672	WT+	KO+	12.8038	5.73451	-2.23276	0.00365	0.0223972
ENSMUSG00000046093	Hpcal4	4:123183226-123194701	WT+	KO+	2.83665	1.27488	-2.22503	0.00515	0.0299509
ENSMUSG00000031932	Gpr83	9:14860209-14870789	WT+	KO+	3.83211	1.72603	-2.22019	0.00075	0.00575214
ENSMUSG00000038370	Pcp4l1	1:171173261-171196268	WT+	KO+	21.7958	9.90279	-2.20098	5e-05	0.000502486
ENSMUSG00000047227	Gm527	12:64917910-64924591	WT+	KO+	5.10901	2.35816	-2.16652	0.00595	0.033767
ENSMUSG00000028121	Bcar3	3:122419779-122530180	WT+	KO+	2.36902	1.1124	-2.12965	0.0035	0.0216181
ENSMUSG00000027796	Smad9	3:54755581-54801257	WT+	KO+	2.31414	1.09235	-2.1185	0.0013	0.00925358
ENSMUSG00000001349	Cnn1	9:22099280-22109630	WT+	KO+	25.5404	12.2031	-2.09294	5e-05	0.000502486
ENSMUSG00000049382	Krt8	15:101996710-102004342	WT+	KO+	4.80134	2.30409	-2.08383	0.0028	0.0178494
ENSMUSG00000027316	Gfra4	2:131039631-131043088	WT+	KO+	6.92271	3.36731	-2.05586	0.0056	0.0320942
ENSMUSG00000014547	Wdfy2	14:62836907-62956886	WT+	KO+	3.83169	1.86836	-2.05083	0.00745	0.0407571
ENSMUSG00000010175	Prox1	1:190118037-190217276	WT+	KO+	3.83595	1.87921	-2.04126	0.00305	0.0192022
ENSMUSG00000036376	Abt1	13:23421538-23423866	WT+	KO+	6.53377	3.22852	-2.02377	0.0077	0.0419102
ENSMUSG00000027544	Nfatc2	2:168476409-168601657	WT+	KO+	15.6617	7.88262	-1.98686	0.00015	0.00138225
ENSMUSG00000035566	Pcdh17	14:84443562-84537060	WT+	KO+	4.13865	2.09983	-1.97095	5e-05	0.000502486
ENSMUSG00000047139	Cd24a	10:43579168-43584262	WT+	KO+	19.528	9.94773	-1.96306	5e-05	0.000502486
ENSMUSG00000016763	Scube1	15:83602582-83725021	WT+	KO+	3.3568	1.72003	-1.95159	0.00255	0.0164772
ENSMUSG00000045281	Gpr20	15:73694603-73707505	WT+	KO+	9.49874	4.88016	-1.9464	0.0004	0.00331237
ENSMUSG00000050315	Synpo2	3:123076518-123236149	WT+	KO+	30.7205	15.9789	-1.92257	0.00165	0.0113596
ENSMUSG00000039041	Adrm1	2:180171484-180176286	WT+	KO+	13.9277	7.26635	-1.91674	0.0045	0.026736
ENSMUSG00000059430	Actg2	6:83512904-83536265	WT+	KO+	259.952	136.506	-1.90433	5e-05	0.000502486
ENSMUSG00000037335	Hand1	11:57828704-57832818	WT+	KO+	10.4615	5.53798	-1.88905	0.00315	0.0197422
ENSMUSG00000030246	Ldhb	6:142490248-142507957	WT+	KO+	38.2691	20.3093	-1.88431	0.00155	0.0107701
ENSMUSG00000018830	Myh11	16:14194526-14291408	WT+	KO+	99.4941	52.802	-1.88429	5e-05	0.000502486
ENSMUSG00000031986	Sprtn	8:124897885-124903813	WT+	KO+	5.20182	2.78915	-1.86502	0.00785	0.0425548
ENSMUSG00000021702	Thbs4	13:92751589-92794818	WT+	KO+	10.7215	5.75476	-1.86307	0.00015	0.00138225
ENSMUSG00000067818	Myl9	2:156775419-156781658	WT+	KO+	360.818	194.943	-1.85089	5e-05	0.000502486
ENSMUSG00000032565	Nudt16	9:105129337-105131805	WT+	KO+	9.57739	5.18388	-1.84753	0.00385	0.0234312
ENSMUSG00000079685	Ulbp1	10:7444872-7473477	WT+	KO+	10.0655	5.4851	-1.83506	0.00265	0.0170169
ENSMUSG00000040998	Npnt	3:132881744-132950291	WT+	KO+	17.8547	9.74993	-1.83126	5e-05	0.000502486
ENSMUSG00000032679	Cd59a	2:104095800-104115354	WT+	KO+	9.1619	5.11652	-1.79065	0.00345	0.0213646
ENSMUSG00000008999	Bmp7	2:172868011-172940321	WT+	KO+	5.80652	3.24883	-1.78726	0.0079	0.042766
ENSMUSG00000036095	Dgkb	12:37880704-38633410	WT+	KO+	4.8583	2.73524	-1.77619	0.0008	0.00608542
ENSMUSG00000000142	Axin2	11:108920348-108950783	WT+	KO+	22.7609	12.9838	-1.75302	0.00335	0.0208355
ENSMUSG00000023156	Rpp14	14:8080366-8091834	WT+	KO+	6.8042	3.88229	-1.75263	0.0042	0.0252195
ENSMUSG00000034926	Dhcr24	4:106561037-106589113	WT+	KO+	8.95458	5.1361	-1.74346	0.00125	0.00894217
ENSMUSG00000047205	Dusp18	11:3895239-3901296	WT+	KO+	11.1345	6.402	-1.73922	0.00015	0.00138225
ENSMUSG00000070461	9230112E08Rik	2:180984231-180985591	WT+	KO+	15.6331	9.05849	-1.7258	0.00345	0.0213646
ENSMUSG00000074682	Zcchc3	2:152411955-152415044	WT+	KO+	20.3454	11.8141	-1.72213	5e-05	0.000502486
ENSMUSG00000035783	Acta2	19:34241089-34255336	WT+	KO+	321.386	187.098	-1.71774	5e-05	0.000502486
ENSMUSG00000037325	Bbs7	3:36573141-36613477	WT+	KO+	8.00277	4.72592	-1.69338	0.0081	0.0436631
ENSMUSG00000048096	Lmod1	1:135324806-135368065	WT+	KO+	5.55924	3.30538	-1.68188	0.0026	0.0167502
ENSMUSG00000063142	Kcnma1	14:23289430-23803304	WT+	KO+	4.58595	2.72966	-1.68004	0.00755	0.0412193
ENSMUSG00000044149	Nkrf	X:36887539-36902899	WT+	KO+	4.82605	2.87777	-1.67701	0.0077	0.0419102
ENSMUSG00000039741	Bahcc1	11:120232946-120292296	WT+	KO+	19.9355	11.9169	-1.67288	0.0043	0.0257253
ENSMUSG00000074738	B930041F14Rik	4:155694341-155696481	WT+	KO+	14.1849	8.50458	-1.66791	0.00295	0.0186725
ENSMUSG00000025871	4833439L19Rik	13:54503778-54565435	WT+	KO+	32.4468	19.6534	-1.65095	0.0073	0.0400638
ENSMUSG00000028464	Tpm2	4:43514710-43523765	WT+	KO+	288.615	174.973	-1.64948	5e-05	0.000502486
ENSMUSG00000033961	Zfp446	7:12977847-12984340	WT+	KO+	5.53375	3.3706	-1.64177	0.0089	0.0472037
ENSMUSG00000032289	Thsd4	9:59966930-60522046	WT+	KO+	16.3493	9.96463	-1.64073	0.00415	0.0249758
ENSMUSG00000021319	Sfrp4	13:19623174-19632821	WT+	KO+	15.2483	9.29583	-1.64034	0.0038	0.0231663
ENSMUSG00000039899	Fgl2	5:21292960-21424677	WT+	KO+	10.0007	6.10767	-1.6374	0.00105	0.0076968
ENSMUSG00000020788	Atp2a3	11:72961168-72993044	WT+	KO+	5.56861	3.40509	-1.63538	0.00795	0.0429766
ENSMUSG00000047454	Gphn	12:78226654-78684767	WT+	KO+	9.29911	5.71681	-1.62663	0.00225	0.0148293
ENSMUSG00000058145	Adamts17	7:66839734-67152625	WT+	KO+	15.2658	9.40767	-1.6227	0.00795	0.0429766
ENSMUSG00000045875	Adra1a	14:66635250-66733462	WT+	KO+	5.41039	3.38255	-1.5995	0.0077	0.0419102
ENSMUSG00000074934	Grem1	2:113746163-113758646	WT+	KO+	11.5441	7.22287	-1.59827	0.0013	0.00925358
ENSMUSG00000036564	Ndrg4	8:95676979-95715119	WT+	KO+	15.9065	9.99357	-1.59167	0.0011	0.00801026
ENSMUSG00000031636	Pdlim3	8:45885484-45919546	WT+	KO+	31.867	20.0506	-1.58933	0.00105	0.0076968
ENSMUSG00000036882	Arhgap33	7:30522225-30534180	WT+	KO+	5.49269	3.47336	-1.58138	0.00845	0.0451804
ENSMUSG00000039740	Alg2	4:47465066-47474333	WT+	KO+	31.045	19.6626	-1.57889	0.0028	0.0178494
ENSMUSG00000001270	Ckb	12:111669354-111672338	WT+	KO+	33.0823	21.2142	-1.55944	0.002	0.0134117
ENSMUSG00000031802	Phxr4	9:13431360-13432736	WT+	KO+	22.8495	14.7977	-1.54413	0.0057	0.0325649
ENSMUSG00000015143	Actn1	12:80167541-80260371	WT+	KO+	22.4442	14.5654	-1.54093	0.0005	0.00403376
ENSMUSG00000022330	Osr2	15:35296097-35303304	WT+	KO+	59.115	38.4869	-1.53598	0.0002	0.00178703
ENSMUSG00000030554	Synm	7:67730160-67759742	WT+	KO+	4.32388	2.86653	-1.5084	0.0078	0.042338
ENSMUSG00000060487	Samd5	10:9627258-9675208	WT+	KO+	15.6481	10.3896	-1.50613	0.00475	0.0279746
ENSMUSG00000015312	Gadd45b	10:80930090-80932204	WT+	KO+	55.3608	83.6877	1.51168	0.002	0.0134117
ENSMUSG00000020423	Btg2	1:134075169-134079120	WT+	KO+	136.535	209.485	1.5343	0.00025	0.00217953
ENSMUSG00000020676	Ccl11	11:82057822-82062955	WT+	KO+	91.2411	142.27	1.55928	0.00075	0.00575214
ENSMUSG00000078190	Dnm3os	1:161942085-162479943	WT+	KO+	14.5155	22.6988	1.56376	0.0004	0.00331237
ENSMUSG00000027611	Procr	2:155751116-155755471	WT+	KO+	39.7788	63.3953	1.5937	0.00205	0.0136986
ENSMUSG00000036856	Wnt4	4:137277488-137299726	WT+	KO+	3.22696	5.17506	1.6037	0.009	0.0476525
ENSMUSG00000074024	4632427E13Rik	7:92737657-92741468	WT+	KO+	10.205	16.5523	1.62198	0.0006	0.00473773
ENSMUSG00000091971	Hspa1a	17:34969198-34972154	WT+	KO+	8.63989	14.0559	1.62686	0.0013	0.00925358
ENSMUSG00000029882	2210010C04Rik	6:41030267-41035509	WT+	KO+	16.4605	27.0106	1.64093	0.00035	0.00294769
ENSMUSG00000029201	Ugdh	5:65413201-65435946	WT+	KO+	140.103	231.879	1.65506	0.0045	0.026736
ENSMUSG00000058427	Cxcl2	5:90903898-90905909	WT+	KO+	15.7515	26.5969	1.68853	0.0041	0.0247277
ENSMUSG00000032487	Ptgs2	1:150100123-150108010	WT+	KO+	3.55826	6.01734	1.69109	0.0029	0.0184074
ENSMUSG00000038552	Fndc4	5:31292254-31295877	WT+	KO+	5.7713	9.83202	1.70361	0.0051	0.0296954
ENSMUSG00000024235	Map3k8	18:4331326-4353015	WT+	KO+	16.4241	28.3998	1.72915	0.00495	0.0289726
ENSMUSG00000090877	Hspa1b	17:34956435-34959238	WT+	KO+	3.36176	5.86352	1.74418	0.0084	0.0449492
ENSMUSG00000039328	Rnf122	8:31111819-31131482	WT+	KO+	11.1412	19.8961	1.78581	5e-05	0.000502486
ENSMUSG00000087070	Gm12505	4:55410442-55418842	WT+	KO+	25.2633	45.8112	1.81335	0.0004	0.00331237
ENSMUSG00000039958	Mettl20	6:149139848-149151171	WT+	KO+	7.62039	13.8453	1.81688	0.00895	0.0474229
ENSMUSG00000097266	AC148988.1	7:19298259-19300770	WT+	KO+	4.80449	8.95511	1.8639	0.00195	0.013119
ENSMUSG00000006403	Adamts4	1:171250420-171260637	WT+	KO+	17.3915	33.8661	1.94728	5e-05	0.000502486
ENSMUSG00000035373	Ccl7	11:82045711-82047525	WT+	KO+	20.9591	41.4146	1.97597	0.0003	0.00256163
ENSMUSG00000025408	Ddit3	10:127289695-127311786	WT+	KO+	42.8462	84.7825	1.97876	0.0002	0.00178703
ENSMUSG00000096606	Gm4980	7:99624066-99627103	WT+	KO+	2.55389	5.11676	2.00352	0.00235	0.0153632
ENSMUSG00000029641	Rasl11a	5:146845070-146847726	WT+	KO+	7.90813	15.932	2.01464	0.0019	0.0128281
ENSMUSG00000026582	Sele	1:164048233-164057677	WT+	KO+	15.1657	30.6033	2.01793	5e-05	0.000502486
ENSMUSG00000020108	Ddit4	10:59949674-59951770	WT+	KO+	3.6886	8.16482	2.21353	0.00245	0.0159206
ENSMUSG00000033578	Tmem35	X:134295224-134305969	WT+	KO+	1.81853	4.13596	2.27434	0.0029	0.0184074
ENSMUSG00000021867	Gm9746	14:26082296-26235735	WT+	KO+	2.86157	6.71463	2.34648	0.00055	0.00438688
ENSMUSG00000001493	Meox1	11:101877509-101894374	WT+	KO+	0.977748	2.66816	2.72888	0.0033	0.0205589
ENSMUSG00000022044	Stmn4	14:66344295-66361680	WT+	KO+	1.15585	3.25053	2.81224	0.00905	0.0478682
ENSMUSG00000045569	Mc2r	18:68406906-68429251	WT+	KO+	0.866243	2.74566	3.16962	0.0044	0.0262459
ENSMUSG00000035394	Ccdc11	18:74283089-74359986	WT+	KO+	1.32858	4.53155	3.41082	0.00665	0.0370587
ENSMUSG00000027474	BC020535	2:153065954-153081735	WT+	KO+	0.625449	2.22621	3.55938	0.004	0.0242015
ENSMUSG00000047363	Cstad	2:30595039-30608943	WT+	KO+	1.4543	5.2775	3.62889	0.00295	0.0186725
ENSMUSG00000030839	Sergef	7:46443167-46639807	WT+	KO+	2.17319	8.09528	3.72507	0.0024	0.0156362
ENSMUSG00000074604	Mgst2	3:51660359-51682675	WT+	KO+	1.49425	5.80068	3.882	0.00145	0.0101725
ENSMUSG00000090387	Gm17056	12:40176385-40201105	WT+	KO+	1.83868	7.23359	3.93412	5e-05	0.000502486
ENSMUSG00000086480	Gm15287	13:111725516-111735124	WT+	KO+	1.38737	6.6548	4.7967	0.00525	0.0304525
ENSMUSG00000017412	Cacnb4	2:52425011-52676831	WT+	KO+	0.61674	3.08488	5.00191	0.0085	0.0454007
ENSMUSG00000025586	Cpeb1	7:81347025-81455465	WT+	KO+	0.871874	4.91296	5.63494	0.0001	0.000954812
ENSMUSG00000022057	Adamdec1	14:68563387-68582086	WT+	KO+	0.571001	4.12648	7.22675	5e-05	0.000502486
ENSMUSG00000035158	Mitf	6:97807057-98021349	WT+	KO+	1.51576	25.9614	17.1276	0.0001	0.000954812

### Sheet: DAVID down in mut
Category	GO term	Term	Count	%	PValue	Genes	List Total	Pop Hits	Pop Total	Fold Enrichment	Bonferroni	Benjamini	FDR
GOTERM_MF_DIRECT	GO:0003779	GO:0003779~actin binding	8	7.76699	0.00159646	ENSMUSG00000048096, ENSMUSG00000028464, ENSMUSG00000026414, ENSMUSG00000018830, ENSMUSG00000050315, ENSMUSG00000015143, ENSMUSG00000001349, ENSMUSG00000063142	89	338	17446	4.63959	0.297493	0.297493	2.01474
GOTERM_CC_DIRECT	GO:0005615	GO:0005615~extracellular space	15	14.5631	0.010919	ENSMUSG00000048583, ENSMUSG00000021702, ENSMUSG00000000215, ENSMUSG00000035783, ENSMUSG00000059430, ENSMUSG00000021367, ENSMUSG00000022325, ENSMUSG00000016763, ENSMUSG00000074934, ENSMUSG00000033961, ENSMUSG00000008999, ENSMUSG00000021194, ENSMUSG00000027316, ENSMUSG00000015143, ENSMUSG00000021319	94	1504	19662	2.08614	0.840147	0.367689	12.5007
GOTERM_BP_DIRECT	GO:0045840	GO:0045840~positive regulation of mitotic nuclear division	3	2.91262	0.00931073	ENSMUSG00000048583, ENSMUSG00000000215, ENSMUSG00000021367	92	29	18082	20.3321	0.999538	0.784756	13.418
GOTERM_MF_DIRECT	GO:0005509	GO:0005509~calcium ion binding	9	8.73786	0.0246639	ENSMUSG00000040998, ENSMUSG00000004113, ENSMUSG00000016763, ENSMUSG00000046093, ENSMUSG00000067818, ENSMUSG00000036095, ENSMUSG00000035566, ENSMUSG00000021702, ENSMUSG00000015143	89	699	17446	2.52389	0.99599	0.748362	27.2488
GOTERM_CC_DIRECT	GO:0031225	GO:0031225~anchored component of membrane	4	3.8835	0.029335	ENSMUSG00000032420, ENSMUSG00000047139, ENSMUSG00000032679, ENSMUSG00000027316	94	141	19662	5.93391	0.993072	0.462878	30.3818
GOTERM_BP_DIRECT	GO:0045893	GO:0045893~positive regulation of transcription, DNA-templated	8	7.76699	0.0260736	ENSMUSG00000010175, ENSMUSG00000027796, ENSMUSG00000031860, ENSMUSG00000074934, ENSMUSG00000008999, ENSMUSG00000022330, ENSMUSG00000027544, ENSMUSG00000037335	92	576	18082	2.72977	1	0.835943	33.4304
GOTERM_BP_DIRECT	GO:0045893	GO:0045893~positive regulation of transcription, DNA-templated	8	7.76699	0.0260736	ENSMUSG00000010175, ENSMUSG00000027796, ENSMUSG00000031860, ENSMUSG00000074934, ENSMUSG00000008999, ENSMUSG00000022330, ENSMUSG00000027544, ENSMUSG00000037335	92	576	18082	2.72977	1	0.835943	33.4304
GOTERM_MF_DIRECT	GO:0000166	GO:0000166~nucleotide binding	17	16.5049	0.0316734	ENSMUSG00000036376, ENSMUSG00000036095, ENSMUSG00000020788, ENSMUSG00000018830, ENSMUSG00000001270, ENSMUSG00000060579, ENSMUSG00000043572, ENSMUSG00000035783, ENSMUSG00000059430, ENSMUSG00000032565, ENSMUSG00000047454, ENSMUSG00000004113, ENSMUSG00000020357, ENSMUSG00000032420, ENSMUSG00000000308, ENSMUSG00000038132, ENSMUSG00000030935	89	1936	17446	1.72127	0.999186	0.69441	33.6353
GOTERM_CC_DIRECT	GO:0005576	GO:0005576~extracellular region	15	14.5631	0.0357656	ENSMUSG00000048583, ENSMUSG00000032289, ENSMUSG00000021702, ENSMUSG00000000215, ENSMUSG00000021367, ENSMUSG00000040998, ENSMUSG00000016763, ENSMUSG00000074766, ENSMUSG00000074934, ENSMUSG00000032679, ENSMUSG00000021194, ENSMUSG00000008999, ENSMUSG00000027316, ENSMUSG00000039899, ENSMUSG00000021319	94	1753	19662	1.78982	0.997717	0.491255	35.7888
GOTERM_CC_DIRECT	GO:0005578	GO:0005578~proteinaceous extracellular matrix	5	4.85437	0.0630024	ENSMUSG00000040998, ENSMUSG00000058145, ENSMUSG00000032289, ENSMUSG00000021702, ENSMUSG00000070371	94	316	19662	3.30966	0.999981	0.595709	54.6841
GOTERM_MF_DIRECT	GO:0005179	GO:0005179~hormone activity	3	2.91262	0.109686	ENSMUSG00000048583, ENSMUSG00000000215, ENSMUSG00000021367	89	112	17446	5.2506	1	0.942322	77.236
GOTERM_BP_DIRECT	GO:0030154	GO:0030154~cell differentiation	8	7.76699	0.0979096	ENSMUSG00000040998, ENSMUSG00000008999, ENSMUSG00000038132, ENSMUSG00000048416, ENSMUSG00000022330, ENSMUSG00000004266, ENSMUSG00000021319, ENSMUSG00000037335	92	780	18082	2.01583	1	0.956422	79.5474
GOTERM_MF_DIRECT	GO:0005524	GO:0005524~ATP binding	12	11.6505	0.136308	ENSMUSG00000047454, ENSMUSG00000004113, ENSMUSG00000020357, ENSMUSG00000000308, ENSMUSG00000020788, ENSMUSG00000036095, ENSMUSG00000018830, ENSMUSG00000001270, ENSMUSG00000043572, ENSMUSG00000035783, ENSMUSG00000030935, ENSMUSG00000059430	89	1507	17446	1.5609	1	0.94735	84.5368
GOTERM_MF_DIRECT	GO:0001078	GO:0001078~transcriptional repressor activity, RNA polymerase II core promoter proximal region sequence-specific binding	3	2.91262	0.138109	ENSMUSG00000010175, ENSMUSG00000027544, ENSMUSG00000037335	89	129	17446	4.55866	1	0.935248	84.9426
GOTERM_BP_DIRECT	GO:0045944	GO:0045944~positive regulation of transcription from RNA polymerase II promoter	9	8.73786	0.127642	ENSMUSG00000010175, ENSMUSG00000048583, ENSMUSG00000048138, ENSMUSG00000074934, ENSMUSG00000008999, ENSMUSG00000022330, ENSMUSG00000021367, ENSMUSG00000027544, ENSMUSG00000037335	92	995	18082	1.77778	1	0.979056	87.7942
GOTERM_CC_DIRECT	GO:0031012	GO:0031012~extracellular matrix	4	3.8835	0.162762	ENSMUSG00000040998, ENSMUSG00000032289, ENSMUSG00000008999, ENSMUSG00000021702	94	294	19662	2.84585	1	0.825377	88.4762
GOTERM_BP_DIRECT	GO:0007275	GO:0007275~multicellular organism development	9	8.73786	0.146104	ENSMUSG00000040998, ENSMUSG00000010175, ENSMUSG00000021098, ENSMUSG00000049382, ENSMUSG00000008999, ENSMUSG00000030499, ENSMUSG00000048416, ENSMUSG00000021319, ENSMUSG00000037335	92	1029	18082	1.71904	1	0.984748	91.2203
GOTERM_MF_DIRECT	GO:0043565	GO:0043565~sequence-specific DNA binding	6	5.82524	0.215049	ENSMUSG00000010175, ENSMUSG00000048138, ENSMUSG00000031860, ENSMUSG00000022330, ENSMUSG00000027544, ENSMUSG00000037335	89	633	17446	1.85803	1	0.978122	95.4246
GOTERM_MF_DIRECT	GO:0043565	GO:0043565~sequence-specific DNA binding	6	5.82524	0.215049	ENSMUSG00000010175, ENSMUSG00000048138, ENSMUSG00000031860, ENSMUSG00000022330, ENSMUSG00000027544, ENSMUSG00000037335	89	633	17446	1.85803	1	0.978122	95.4246
GOTERM_MF_DIRECT	GO:0046872	GO:0046872~metal ion binding	21	20.3883	0.23798	ENSMUSG00000031986, ENSMUSG00000014547, ENSMUSG00000048138, ENSMUSG00000036095, ENSMUSG00000020788, ENSMUSG00000032565, ENSMUSG00000047454, ENSMUSG00000004113, ENSMUSG00000027796, ENSMUSG00000032420, ENSMUSG00000046093, ENSMUSG00000035105, ENSMUSG00000040694, ENSMUSG00000067818, ENSMUSG00000033961, ENSMUSG00000024201, ENSMUSG00000022330, ENSMUSG00000015143, ENSMUSG00000030935, ENSMUSG00000063142,…	89	3355	17446	1.22697	1	0.976576	96.8638
GOTERM_MF_DIRECT	GO:0044212	GO:0044212~transcription regulatory region DNA binding	3	2.91262	0.328995	ENSMUSG00000010175, ENSMUSG00000027544, ENSMUSG00000037335	89	233	17446	2.52389	1	0.99035	99.3795
GOTERM_BP_DIRECT	GO:0000122	GO:0000122~negative regulation of transcription from RNA polymerase II promoter	6	5.82524	0.305222	ENSMUSG00000010175, ENSMUSG00000022330, ENSMUSG00000000215, ENSMUSG00000021367, ENSMUSG00000027544, ENSMUSG00000037335	92	729	18082	1.61764	1	0.999753	99.6335
GOTERM_MF_DIRECT	GO:0016491	GO:0016491~oxidoreductase activity	5	4.85437	0.36339	ENSMUSG00000035105, ENSMUSG00000034926, ENSMUSG00000025871, ENSMUSG00000024201, ENSMUSG00000030246	89	604	17446	1.6227	1	0.99137	99.6826
GOTERM_BP_DIRECT	GO:0045892	GO:0045892~negative regulation of transcription, DNA-templated	5	4.85437	0.33308	ENSMUSG00000010175, ENSMUSG00000074934, ENSMUSG00000008999, ENSMUSG00000044149, ENSMUSG00000037335	92	579	18082	1.69727	1	0.999842	99.8049
GOTERM_BP_DIRECT	GO:0006351	GO:0006351~transcription, DNA-templated	12	11.6505	0.349086	ENSMUSG00000010175, ENSMUSG00000027796, ENSMUSG00000036376, ENSMUSG00000048138, ENSMUSG00000031860, ENSMUSG00000033961, ENSMUSG00000060579, ENSMUSG00000024201, ENSMUSG00000044149, ENSMUSG00000048416, ENSMUSG00000027544, ENSMUSG00000037335	92	1885	18082	1.25121	1	0.999851	99.8658
GOTERM_MF_DIRECT	GO:0003700	GO:0003700~transcription factor activity, sequence-specific DNA binding	6	5.82524	0.461575	ENSMUSG00000010175, ENSMUSG00000027796, ENSMUSG00000048138, ENSMUSG00000031860, ENSMUSG00000033961, ENSMUSG00000027544	89	883	17446	1.33198	1	0.994817	99.9624
GOTERM_BP_DIRECT	GO:0055114	GO:0055114~oxidation-reduction process	5	4.85437	0.443963	ENSMUSG00000035105, ENSMUSG00000034926, ENSMUSG00000025871, ENSMUSG00000024201, ENSMUSG00000030246	92	676	18082	1.45372	1	0.99999	99.9881
GOTERM_CC_DIRECT	GO:0005925	GO:0005925~focal adhesion	3	2.91262	0.554762	ENSMUSG00000050315, ENSMUSG00000015143, ENSMUSG00000001349	94	391	19662	1.60489	1	0.993294	99.9947
GOTERM_MF_DIRECT	GO:0003677	GO:0003677~DNA binding	10	9.70874	0.595083	ENSMUSG00000010175, ENSMUSG00000031986, ENSMUSG00000027796, ENSMUSG00000036376, ENSMUSG00000048138, ENSMUSG00000031860, ENSMUSG00000044149, ENSMUSG00000048416, ENSMUSG00000027544, ENSMUSG00000037335	89	1847	17446	1.0613	1	0.998412	99.999
GOTERM_CC_DIRECT	GO:0005887	GO:0005887~integral component of plasma membrane	6	5.82524	0.621619	ENSMUSG00000020357, ENSMUSG00000045281, ENSMUSG00000045875, ENSMUSG00000020788, ENSMUSG00000079685, ENSMUSG00000031932	94	1126	19662	1.11458	1	0.994676	99.9993
GOTERM_CC_DIRECT	GO:0042995	GO:0042995~cell projection	4	3.8835	0.659549	ENSMUSG00000047454, ENSMUSG00000037325, ENSMUSG00000037541, ENSMUSG00000015143	94	712	19662	1.17511	1	0.996387	99.9998
GOTERM_CC_DIRECT	GO:0030054	GO:0030054~cell junction	4	3.8835	0.665156	ENSMUSG00000047454, ENSMUSG00000037541, ENSMUSG00000015143, ENSMUSG00000030554	94	718	19662	1.16529	1	0.996061	99.9998
GOTERM_MF_DIRECT	GO:0016301	GO:0016301~kinase activity	4	3.8835	0.666206	ENSMUSG00000020357, ENSMUSG00000000308, ENSMUSG00000036095, ENSMUSG00000001270	89	674	17446	1.16334	1	0.999356	99.9999
GOTERM_BP_DIRECT	GO:0016310	GO:0016310~phosphorylation	4	3.8835	0.599127	ENSMUSG00000020357, ENSMUSG00000000308, ENSMUSG00000036095, ENSMUSG00000001270	92	612	18082	1.2846	1	1	99.9999
GOTERM_BP_DIRECT	GO:0006355	GO:0006355~regulation of transcription, DNA-templated	12	11.6505	0.60658	ENSMUSG00000010175, ENSMUSG00000027796, ENSMUSG00000036376, ENSMUSG00000048138, ENSMUSG00000031860, ENSMUSG00000000142, ENSMUSG00000060579, ENSMUSG00000024201, ENSMUSG00000044149, ENSMUSG00000048416, ENSMUSG00000027544, ENSMUSG00000037335	92	2279	18082	1.03489	1	1	99.9999
GOTERM_CC_DIRECT	GO:0005886	GO:0005886~plasma membrane	22	21.3592	0.726331	ENSMUSG00000045875, ENSMUSG00000036882, ENSMUSG00000000142, ENSMUSG00000036095, ENSMUSG00000060579, ENSMUSG00000037541, ENSMUSG00000027544, ENSMUSG00000047454, ENSMUSG00000004113, ENSMUSG00000016763, ENSMUSG00000032420, ENSMUSG00000020357, ENSMUSG00000039041, ENSMUSG00000045281, ENSMUSG00000047139, ENSMUSG00000035566, ENSMUSG00000032679, ENSMUSG00000027316, ENSMUSG00000037325, ENSMUSG00000015143,…	94	4874	19662	0.944141	1	0.997549	100
GOTERM_CC_DIRECT	GO:0005622	GO:0005622~intracellular	7	6.79612	0.77764	ENSMUSG00000047454, ENSMUSG00000027796, ENSMUSG00000046093, ENSMUSG00000036095, ENSMUSG00000028121, ENSMUSG00000060579, ENSMUSG00000015143	94	1599	19662	0.915692	1	0.99887	100
GOTERM_MF_DIRECT	GO:0016740	GO:0016740~transferase activity	7	6.79612	0.762889	ENSMUSG00000047454, ENSMUSG00000020357, ENSMUSG00000039740, ENSMUSG00000000308, ENSMUSG00000036095, ENSMUSG00000001270, ENSMUSG00000020646	89	1472	17446	0.932172	1	0.999887	100
GOTERM_MF_DIRECT	GO:0004871	GO:0004871~signal transducer activity	3	2.91262	0.843537	ENSMUSG00000045281, ENSMUSG00000045875, ENSMUSG00000031932	89	648	17446	0.907511	1	0.999985	100
GOTERM_BP_DIRECT	GO:0006811	GO:0006811~ion transport	3	2.91262	0.797239	ENSMUSG00000004113, ENSMUSG00000020788, ENSMUSG00000063142	92	584	18082	1.00964	1	1	100
GOTERM_CC_DIRECT	GO:0016020	GO:0016020~membrane	29	28.1553	0.889064	ENSMUSG00000045875, ENSMUSG00000036882, ENSMUSG00000036095, ENSMUSG00000020788, ENSMUSG00000026123, ENSMUSG00000037541, ENSMUSG00000074738, ENSMUSG00000016763, ENSMUSG00000032420, ENSMUSG00000004113, ENSMUSG00000020357, ENSMUSG00000039740, ENSMUSG00000047139, ENSMUSG00000027316, ENSMUSG00000063142, ENSMUSG00000047205, ENSMUSG00000030554, ENSMUSG00000047454, ENSMUSG00000040998, ENSMUSG00000045281,…	94	6998	19662	0.86681	1	0.999897	100
GOTERM_BP_DIRECT	GO:0006810	GO:0006810~transport	6	5.82524	0.958798	ENSMUSG00000004113, ENSMUSG00000036882, ENSMUSG00000020788, ENSMUSG00000037325, ENSMUSG00000032291, ENSMUSG00000063142	92	1822	18082	0.647234	1	1	100
GOTERM_BP_DIRECT	GO:0007186	GO:0007186~G-protein coupled receptor signaling pathway	5	4.85437	0.976943	ENSMUSG00000045281, ENSMUSG00000045875, ENSMUSG00000000215, ENSMUSG00000021367, ENSMUSG00000031932	92	1706	18082	0.576036	1	1	100
GOTERM_CC_DIRECT	GO:0016021	GO:0016021~integral component of membrane	19	18.4466	0.9997	ENSMUSG00000045875, ENSMUSG00000020788, ENSMUSG00000026123, ENSMUSG00000048004, ENSMUSG00000074738, ENSMUSG00000058145, ENSMUSG00000004113, ENSMUSG00000020357, ENSMUSG00000032420, ENSMUSG00000039740, ENSMUSG00000045281, ENSMUSG00000034926, ENSMUSG00000031860, ENSMUSG00000035566, ENSMUSG00000031802, ENSMUSG00000020646, ENSMUSG00000063142, ENSMUSG00000021319, ENSMUSG00000031932	94	6878	19662	0.577818	1	1	100
GOTERM_MF_DIRECT	GO:0004930	GO:0004930~G-protein coupled receptor activity	4	3.8835	0.994728	ENSMUSG00000045281, ENSMUSG00000045875, ENSMUSG00000021319, ENSMUSG00000031932	89	1749	17446	0.448308	1	1	100

### Sheet: ReVIGO down
term ID	description	frequency	log10 p-value	uniqueness	dispensability
GO:0003779	actin binding	0.01878	-2.7968	1	0

### Sheet: DAVID up in mutants
Category	GO term	Term	Count	%	PValue	Genes	List Total	Pop Hits	Pop Total	Fold Enrichment	Bonferroni	Benjamini	FDR
GOTERM_MF_DIRECT	GO:0008009	GO:0008009~chemokine activity	3	7.69231	0.00306984	ENSMUSG00000020676, ENSMUSG00000058427, ENSMUSG00000035373	31	48	17446	35.1734	0.280342	0.280342	3.39696
GOTERM_BP_DIRECT	GO:0006954	GO:0006954~inflammatory response	5	12.8205	0.0034075	ENSMUSG00000020676, ENSMUSG00000058427, ENSMUSG00000035373, ENSMUSG00000026582, ENSMUSG00000032487	34	344	18082	7.72999	0.713287	0.713287	4.59063
GOTERM_BP_DIRECT	GO:0006954	GO:0006954~inflammatory response	5	12.8205	0.0034075	ENSMUSG00000020676, ENSMUSG00000058427, ENSMUSG00000035373, ENSMUSG00000026582, ENSMUSG00000032487	34	344	18082	7.72999	0.713287	0.713287	4.59063
GOTERM_BP_DIRECT	GO:0070098	GO:0070098~chemokine-mediated signaling pathway	3	7.69231	0.00451509	ENSMUSG00000020676, ENSMUSG00000058427, ENSMUSG00000035373	34	55	18082	29.0086	0.809149	0.563135	6.04017
GOTERM_BP_DIRECT	GO:0030593	GO:0030593~neutrophil chemotaxis	3	7.69231	0.00702031	ENSMUSG00000020676, ENSMUSG00000058427, ENSMUSG00000035373	34	69	18082	23.1228	0.924112	0.47514	9.24386
GOTERM_BP_DIRECT	GO:0071347	GO:0071347~cellular response to interleukin-1	3	7.69231	0.00933883	ENSMUSG00000020676, ENSMUSG00000058427, ENSMUSG00000035373	34	80	18082	19.9434	0.967745	0.496823	12.1182
GOTERM_CC_DIRECT	GO:0005615	GO:0005615~extracellular space	8	20.5128	0.0130309	ENSMUSG00000020676, ENSMUSG00000006403, ENSMUSG00000029882, ENSMUSG00000058427, ENSMUSG00000035373, ENSMUSG00000096606, ENSMUSG00000036856, ENSMUSG00000026582	35	1504	19662	2.98815	0.595475	0.595475	12.6586
GOTERM_BP_DIRECT	GO:0006935	GO:0006935~chemotaxis	3	7.69231	0.0195415	ENSMUSG00000020676, ENSMUSG00000058427, ENSMUSG00000035373	34	118	18082	13.5209	0.99927	0.699958	23.792
GOTERM_BP_DIRECT	GO:0043547	GO:0043547~positive regulation of GTPase activity	3	7.69231	0.0290331	ENSMUSG00000020676, ENSMUSG00000035373, ENSMUSG00000036856	34	146	18082	10.9279	0.999979	0.740222	33.3446
GOTERM_MF_DIRECT	GO:0005125	GO:0005125~cytokine activity	3	7.69231	0.0520384	ENSMUSG00000020676, ENSMUSG00000058427, ENSMUSG00000035373	31	214	17446	7.88936	0.996714	0.94268	45.1579
GOTERM_MF_DIRECT	GO:0001077	GO:0001077~transcriptional activator activity, RNA polymerase II core promoter proximal region sequence-specific binding	3	7.69231	0.0782013	ENSMUSG00000025408, ENSMUSG00000035158, ENSMUSG00000001493	31	270	17446	6.25305	0.999836	0.945212	59.9605
GOTERM_BP_DIRECT	GO:0006955	GO:0006955~immune response	3	7.69231	0.0878045	ENSMUSG00000020676, ENSMUSG00000058427, ENSMUSG00000035373	34	272	18082	5.8657	1	0.909513	71.7834
GOTERM_MF_DIRECT	GO:0000978	GO:0000978~RNA polymerase II core promoter proximal region sequence-specific DNA binding	3	7.69231	0.126175	ENSMUSG00000025408, ENSMUSG00000035158, ENSMUSG00000001493	31	359	17446	4.70285	0.999999	0.972891	78.0428
GOTERM_CC_DIRECT	GO:0005576	GO:0005576~extracellular region	6	15.3846	0.181886	ENSMUSG00000020676, ENSMUSG00000006403, ENSMUSG00000058427, ENSMUSG00000035373, ENSMUSG00000022057, ENSMUSG00000036856	35	1753	19662	1.92278	0.999999	0.968664	87.4004
GOTERM_CC_DIRECT	GO:0005576	GO:0005576~extracellular region	6	15.3846	0.181886	ENSMUSG00000020676, ENSMUSG00000006403, ENSMUSG00000058427, ENSMUSG00000035373, ENSMUSG00000022057, ENSMUSG00000036856	35	1753	19662	1.92278	0.999999	0.968664	87.4004
GOTERM_MF_DIRECT	GO:0043565	GO:0043565~sequence-specific DNA binding	3	7.69231	0.297342	ENSMUSG00000025408, ENSMUSG00000035158, ENSMUSG00000001493	31	633	17446	2.66718	1	0.998151	98.1063
GOTERM_BP_DIRECT	GO:0006508	GO:0006508~proteolysis	3	7.69231	0.28745	ENSMUSG00000006403, ENSMUSG00000029882, ENSMUSG00000022057	34	582	18082	2.74136	1	0.998983	99.059
GOTERM_BP_DIRECT	GO:0007275	GO:0007275~multicellular organism development	4	10.2564	0.289223	ENSMUSG00000015312, ENSMUSG00000035158, ENSMUSG00000036856, ENSMUSG00000001493	34	1029	18082	2.06734	1	0.998607	99.0907
GOTERM_BP_DIRECT	GO:0000122	GO:0000122~negative regulation of transcription from RNA polymerase II promoter	3	7.69231	0.386393	ENSMUSG00000025408, ENSMUSG00000035158, ENSMUSG00000020423	34	729	18082	2.18857	1	0.999869	99.8798
GOTERM_MF_DIRECT	GO:0003700	GO:0003700~transcription factor activity, sequence-specific DNA binding	3	7.69231	0.452922	ENSMUSG00000025408, ENSMUSG00000035158, ENSMUSG00000001493	31	883	17446	1.91203	1	0.999901	99.8864
GOTERM_BP_DIRECT	GO:0030154	GO:0030154~cell differentiation	3	7.69231	0.41957	ENSMUSG00000015312, ENSMUSG00000035158, ENSMUSG00000036856	34	780	18082	2.04548	1	0.999883	99.9441
GOTERM_BP_DIRECT	GO:0006351	GO:0006351~transcription, DNA-templated	5	12.8205	0.455686	ENSMUSG00000029641, ENSMUSG00000025408, ENSMUSG00000035158, ENSMUSG00000020423, ENSMUSG00000001493	34	1885	18082	1.41067	1	0.999937	99.9769
GOTERM_BP_DIRECT	GO:0045944	GO:0045944~positive regulation of transcription from RNA polymerase II promoter	3	7.69231	0.548912	ENSMUSG00000025408, ENSMUSG00000035158, ENSMUSG00000001493	34	995	18082	1.60349	1	0.999995	99.9983
GOTERM_BP_DIRECT	GO:0006355	GO:0006355~regulation of transcription, DNA-templated	5	12.8205	0.611902	ENSMUSG00000029641, ENSMUSG00000025408, ENSMUSG00000035158, ENSMUSG00000020423, ENSMUSG00000001493	34	2279	18082	1.16679	1	0.999999	99.9998
GOTERM_BP_DIRECT	GO:0007186	GO:0007186~G-protein coupled receptor signaling pathway	4	10.2564	0.613874	ENSMUSG00000020676, ENSMUSG00000058427, ENSMUSG00000035373, ENSMUSG00000045569	34	1706	18082	1.24695	1	0.999998	99.9998
GOTERM_MF_DIRECT	GO:0046872	GO:0046872~metal ion binding	6	15.3846	0.710421	ENSMUSG00000006403, ENSMUSG00000039328, ENSMUSG00000022057, ENSMUSG00000024235, ENSMUSG00000025586, ENSMUSG00000032487	31	3355	17446	1.00645	1	1	99.9999
GOTERM_CC_DIRECT	GO:0005634	GO:0005634~nucleus	10	25.641	0.757264	ENSMUSG00000091971, ENSMUSG00000029641, ENSMUSG00000015312, ENSMUSG00000025408, ENSMUSG00000029201, ENSMUSG00000035158, ENSMUSG00000030839, ENSMUSG00000025586, ENSMUSG00000001493, ENSMUSG00000032487	35	6019	19662	0.93333	1	0.999861	100
GOTERM_MF_DIRECT	GO:0005524	GO:0005524~ATP binding	3	7.69231	0.745056	ENSMUSG00000091971, ENSMUSG00000090877, ENSMUSG00000024235	31	1507	17446	1.12032	1	1	100
GOTERM_MF_DIRECT	GO:0003677	GO:0003677~DNA binding	3	7.69231	0.84166	ENSMUSG00000025408, ENSMUSG00000035158, ENSMUSG00000001493	31	1847	17446	0.914089	1	1	100
GOTERM_CC_DIRECT	GO:0016020	GO:0016020~membrane	10	25.641	0.904226	ENSMUSG00000027611, ENSMUSG00000029641, ENSMUSG00000096606, ENSMUSG00000039328, ENSMUSG00000045569, ENSMUSG00000025586, ENSMUSG00000026582, ENSMUSG00000038552, ENSMUSG00000033578, ENSMUSG00000032487	35	6998	19662	0.80276	1	0.99999	100
GOTERM_CC_DIRECT	GO:0016021	GO:0016021~integral component of membrane	9	23.0769	0.947206	ENSMUSG00000074604, ENSMUSG00000027611, ENSMUSG00000096606, ENSMUSG00000039328, ENSMUSG00000021867, ENSMUSG00000045569, ENSMUSG00000026582, ENSMUSG00000038552, ENSMUSG00000033578	35	6878	19662	0.735089	1	0.999999	100
GOTERM_CC_DIRECT	GO:0005886	GO:0005886~plasma membrane	6	15.3846	0.948253	ENSMUSG00000074604, ENSMUSG00000017412, ENSMUSG00000045569, ENSMUSG00000025586, ENSMUSG00000026582, ENSMUSG00000038552	35	4874	19662	0.691553	1	0.999997	100

### Sheet: ReVIGO up
term ID	description	frequency	log10 p-value	uniqueness	dispensability
GO:0006954	inflammatory response	0.01874	-2.4676	1	0

### Sheet: Genes in enriched GO terms
GO:0003779	gene	Fold_change		GO:0006954	gene	Fold_change
ENSMUSG00000026414	Tnnt2	-2.48459		ENSMUSG00000026582	Sele	2.01793
ENSMUSG00000001349	Cnn1	-2.09294		ENSMUSG00000035373	Ccl7	1.97597
ENSMUSG00000050315	Synpo2	-1.92257		ENSMUSG00000032487	Ptgs2	1.69109
ENSMUSG00000018830	Myh11	-1.88429		ENSMUSG00000058427	Cxcl2	1.68853
ENSMUSG00000048096	Lmod1	-1.68188		ENSMUSG00000020676	Ccl11	1.55928
ENSMUSG00000063142	Kcnma1	-1.68004
ENSMUSG00000028464	Tpm2	-1.64948
ENSMUSG00000015143	Actn1	-1.54093

### Sheet: Graph
term ID	GO term	-Log10 p-value
GO:0003779	Actin binding	2.7968
GO:0006954	Inflammatory response	2.4676
